# PARP16 protects against pathological cardiac remodelling by ADP-ribosylation-dependent inhibition of NFAT transcription factor

**DOI:** 10.64898/2026.03.30.715447

**Authors:** Sima Zarinfard, Sukanya Raghu, Arathi Bangalore Prabhashankar, Abhishek Chowdhury, Pavithra Jayadevan, Raksha Rajagopal, Anurag Sharma, Amarjeet Shrama, Preethi Amardeep Ray, Prasanna Simha Mohan Rao, Utpal Nath, Kumaravel Somasundaram, Michael Hottiger, Nagalingam R. Sundaresan

**Author notes:** **Correspondence should be addressed to:** Nagalingam Ravi Sundaresan: SB-02, Department of Microbiology and Cell Biology, Biological Sciences Building, Indian Institute of Science, Bangalore, Email ID.

## Abstract

Mono-ADP-ribosylation is a post-translational modification that regulates diverse cellular processes. PARP16 is an endoplasmic reticulum-associated mono-ADP-ribosyltransferase implicated in stress-response signalling; however, its role in cardiac remodelling and dysfunction has not been fully defined. Our results suggest that PARP16 expression was reduced in human heart failure samples. Deletion of PARP16 in several mice models promoted ventricular dilatation, fibrosis, fetal gene reactivation, and systolic dysfunction, whereas cardiomyocyte-specific overexpression of PARP16 attenuated isoproterenol-induced remodelling in mice. Transcriptomic profiling and functional studies identified NFAT signalling as a major downstream pathway activated following PARP16 deficiency. Specifically, loss of PARP16 increased nuclear accumulation, promoter occupancy, and transcriptional activity of NFAT1. Mechanistically, PARP16 interacted with NFAT1 and suppressed NFAT-dependent transcription through a catalytic activity-dependent mechanism. Proteomic, structural, and functional analyses identified E398 and T533 residues of NFAT1 associated with PARP16-mediated regulation. Furthermore, pharmacological inhibition of NFAT improved cardiac function and remodelling in PARP16-deficient mice. These findings indicate that PARP16 acts as a negative regulator of NFAT signalling and contributes to protection against adverse cardiac remodelling.
