## Supplementary File 1 for "PARP16 protects against pathological cardiac remodelling by ADP-ribosylation-dependent inhibition of NFAT transcription factor"

### Sheet: human primers
hPARP16-Fw	GCATTTCATGGTAGCCGCCTAG
hPARP16-Rv	CAAGTCACTGGTGAGGTAGGTC
hGAPDH-Fw	GTCTCCTCTGACTTCAACAGCG
hGAPDGH-Rv	ACCACCCTGTTGCTGTAGCCAA
r

### Sheet: mouse primers
mPARP16-Fw	GAAGTACCTGCTGGTGTATTCCC
mPARP16-Rv	GGAACACAGAGGAGTTGGTGAC
mANP-Fw	TACAGTGCGGTGTCCAACACAG
mANP-Rv	TGCTTCCTCAGTCTGCTCACTC
mBNP-Fw	TCCTAGCCAGTCTCCAGAGCAA
mBNP-Rv	GGTCCTTCAAGAGCTGTCTCTG
mαMHC-Fw	TAAAATTGAGGACGAGCAGGC
mαMHC-Rv	TCCAGCTCCTCGATGCGT
mβMHC-Fw	GCTGGAAGATGAGTGCTCAGAG
mβMHC-Rv	TCCAAACCAGCCATCTCCTCTG
mGAPDH-Fw	TGCAGTGGCAAAGTGGAGATT
mGAPDH-Rv	TTGAATTTGCCGTGAGTGGA
mTrpc6-Fw	TGGCAGTGAAGTTCCTCGTGGT
mTrpc6-Rv	GGAAAATGGTGAAGGAGGCTGC
mStim1-Fw	TGGATGAGGAGATTGTGTCGCC
mStim1-Rv	GACTCCGAATCGGAATGGGTCA
mSERCA2-Fw	GGACTTTGAAGGCGTGGATTGTG
mSERCA2-Rv	CTCAGCAAGGACTGGTTTTCGG
mITPR2-Fw	GGCTGCAAAGAGGTGAATGC
mITPR2-Rv	AGTCTCACAACATCACCCCC
mPik3r- Fw	5'-CAAACCACCCAAGCCCACTACT-3'
mPik3r-Rv	5'-CCATCAGCAGTGTCTCGGAGTT-3'
mAgt-Fw	5’-GGTCAGTACAGACAGCACCCTA-3’
mAgt-Rv	5’-ACACCGAGATGCTGTTGTCCAC-3’
mADSSL1-Fw	GGCTCACCTTGTGTTCGACT
mADSSL1-Rv	TTCCCCTCTTGTGCTTGACG
mHerpud1-Fw	CCTCCAAAATGCCAGAAACCAGC
mHerpud1-Rv	GCCGTAAACCATCACTTGAGGAG
mPDIA4 Fw	TGGGCTCTTTCAGGGAGATGGT
mPDIA4 Rv	GGGAGACTTTCAGGAACTTGGC
mEDEM1-Fw	GCTGCGTATCAGAGCATCCAGA
mEDEM1-Rv	CAGCGAGTCAATCCAGGTGTTC

### Sheet: GENOTYPING
PARP16 FLOX-F4	5’-GTGTTGCAATACCTTTCTGGGAGTTC-3’
PARP16 FLOX-R4	5’-GCATCTGACTTCTGGCTAATAAAG-3’
PARP16 FLOX-F3	5’-CACTTGCTCTCCCAAAGTCGCTC-3’
PARP16 FLOX-R3	5’-ATACTCCGAGGCGGATCACAA-3’
PARP16 KI-F8	5’-CTTCAGTGACAACGTCGAGCA-3’
PARP16 KI-R8	5’-CGACAAGGTGAGGAACTAAACCAT-3’
PARP16 KI-F7	5’-CGAGTCCCGCTTGTAGCTCT-3’
PARP16 KI-R7	5’-GGCAACGTGCTGGTTATTGTG-3’
PARP16 CRE TG-F	5’-GAACGCACTGATTTCGACCA-3’
PARP16 CRE TG-R	5’-GAACGCACTGATTTCGACCA-3’
PARP16 flox-Fw	5’-AAGGTCAGATGCTACAGGTAGGA-3’
PARP16 flox-Rv	5’-CAGCAAACACTCCTGACCGCTAG-3’
PARP16 KO Fw	5’-GAAGTAGGAGATGCTCAGAGGTTA-3’
PARP16 KO Rv	5’-CAGCAAACACTCCTGACCGCTAG-3
PARP16 Cre Fw	5’-GAACGCACTGATTTCGACCA-3’
PARP16 Cre Rv	5’-GCTAACCAGCGTTTTCGTTC-3’

### Sheet: rat primer
rPARP16-Fw	CTCCTTGGCCAGACCCTTAG
rPARP16-Rv	GATAGAGGGACATCGCGACC
rANP-Fw	CCCGACCCACGCCAGCATGG
rANP-Rv	CAACTGCTTTCTGAAAGGGGT
rBNP-Fw	ACAATCCACGATGCAGAAGCT
rBNP-Rv	GGGCCTTGGTCCTTTGAGA
rαMHC-Fw	GACCTCAAGGAGCTCACCTACC
rαMHC-Rv	TTGTGGGACAGCTTCTTGGC
rβMHC-Fw	AGGAGCTCACCTACCAGACG
rβMHC-Rv	TGCAGCTTCTTGGACAGGTT
rGAPDH-Fw	TACCAGGGCTGCCTTCTCTTG
rGAPDH-Rv	ATCTCGCTCCTGGAAGATGGT

### Sheet: SDM
NFAT1E400Q-Fw	CCCACCACTCcagTGGCCACTCT
NFAT1 E400Q-Rv	GAGAGTGGCCACtggAGTGGTGG
NFAT1T535A-Fw	AAGGGCGAGgcgGACATCGG
NFAT1 T535A-Rv	TGTCCGcCTCGCCCTTCCGC
E400-Sequencing	tcgaaccagcctcgccgaggacag
E535-Sequencing	ggcgctgtcaaagccccaacagga
PARP16Y254A-fw	TTATTGGTGACCACGAAGGCCTTGGGAGGGATGTCTCC
PARP16Y254A-rv	GGAGACATCCCTCCCAAGGCCTTCGTGGTCACCAATAA
PARP16 -Fw mut	GACAATCCACAGTGCAGGGA

### Sheet: plasmids
hPARP16-flag		GeneScript
pcDNA3.1		Invitrogen	V790-20
WT NFAT1		Addgene	11100
pRL-CMV		Promega	E2261
NFAT luciferase reporter		Addgene	10959
rPARP16 siRNA	CCUGAUCUAUGCCUUCCAU dTdT	GenEX	NM_001014093.1

### Sheet: antibody
Target	Supplier	Catalogue #
PARP16-Nterminal	Aviva	ARP57955
GAPDH	Sigma	G8795
NFAT1	Abcam	ab2722
NFATc2	Thermo	MA3-024
H3	Cell Signalling Technology	4499
PERK	Cell Signalling Technology	5683
eIF2-alpha	Cell Signalling Technology	5324
phospho-eIF2 alpha	Cell Signalling Technology	3398
XBPs-1	Cell Signalling Technology	12782
IRe1 alpha	Cell Signalling Technology	3294
phospho-PERK	Cell Signalling Technology	3179
Pan-Calcineurin	Cell Signalling Technology	2614
flag-tag	Abcam	ab49763
HA-tag	Cell Signalling Technology	3724
Calcineurin	Cell Signalling Technology	2614
ANP	Cloud-Clone Corp	PAA225Ra02
Sarcomeric alpha Actinin	ThermoFisherScientific	MA1-22863
anti-rabbit HRP	Cell Signaling Technology	7074
anti-mouse HRP	Cell Signaling Technology	7076
Normal Rabbit IgG	Cell Signaling Technology	2729
Donkey anti-mouse, Alexa Fluor 488	Thermo Fisher Scientific	A-21202
Goat anti-rabbit, Alexa Fluor 546	Thermo Fisher Scientific	A-11035
Clean-Blot IP Detection Reagent	Thermo Fisher Scientific	21230

### Sheet: Key resources
Dual-Luciferase® Reporter Assay System	Promega	E1910
cOmplete™, Mini Protease Inhibitor Cocktail	Sigma-Aldrich, ROCHE	11836153001
Dulbecco's Modified Eagle's Medium- High glucose	Sigma-Aldrich	D5648
Lipofectamine™ 2000 Transfection Reagent	Thermo Fisher Scientific	11668019
Lipofectamine™ RNAiMAX Transfection Reagent	Thermo Fisher Scientific	13778150
Lipofectamine™ 3000 Transfection Reagent	Thermo Fisher Scientific	L3000015
Horse serum, heat- inactivated	Thermo Fisher Scientific	26050088
Fetal Bovine Serum	Thermo Fisher Scientific	10500064
Antibiotic-Antimycotic mixture	Thermo Fisher Scientific	15240062
ProLong Gold Antifade Mountant with DAPI	Thermo Fisher Scientific	P36931
Clarity ECL Western Blotting Substrate	BioRad	5060
Amersham Hybond PVDF membrane	GE Healthcare	10600023
ChemiDoc™ Touch Imaging System	BioRad
QuantStudio™ 6 Flex RealTime PCR System	Thermo Fisher Scientific
Luminometer	BD Bioscience
CFX84 qPCR system	BioRad
LSM 880/710 confocal microscope
PrimeScript™ RT Reagent Kit	Takara	RR037A
TB Green® Premix Ex Taq™ II	Takara	RR820A
LeoPrime Mastermix (2X)	dx/dt	5116877-95729215514
VIVIT(NFAT Activation Inhibitor III)	Sigma	480403

### Sheet: mice
PARP16-FLOX	Cyagen,
Rosa26-LSL-Parp16	Cyagen,
Myh6-Cre	Cyagen,	#009074
CMV-Cre	Cyagen,	#003465
Myh6-MerCreMer	Cyagen,	C001831
